# Functional divergence shaped the network architecture of plant immune receptors

**DOI:** 10.1101/2023.12.12.571219

**Authors:** Ching-Yi Huang, Yu-Seng Huang, Yu Sugihara, Hung-Yu Wang, Lo-Ting Huang, Juan Carlos Lopez-Agudelo, Yi-Feng Chen, Kuan-Yu Lin, Bing-Jen Chiang, AmirAli Toghani, Jiorgos Kourelis, Lida Derevnina, Chih-Hang Wu

**Affiliations:** Institute of Plant and Microbial Biology, Academia Sinica, Taipei, Taiwan; The Sainsbury Laboratory, University of East Anglia, Norwich Research Park, Norwich, UK; Crop Science Center, Department of Plant Sciences, University of Cambridge, Cambridge, UK

**Keywords:** plant immunity, helper NLR, NRC network, sensor-helper compatibility, subfunctionalization, transient interactions, TurboID

## Abstract

In solanaceous plants, several sensor NLRs and their helper NLRs, known as NRC, form a complex network to confer immunity against pathogens. While the sensor NLRs and downstream NRC helpers display diverse genetic compatibility, the evolution and molecular basis of the complex network structure remained elusive. Here we demonstrated that functional divergence of NRC3 variants has shaped the genetic architecture of the NLR network. Natural NRC3 variants form three allelic groups displaying distinct compatibilities with sensor NLRs. Ancestral sequence reconstruction and analyses of natural and chimeric variants identified six key amino acids involved in sensor-helper compatibility, with two residues critical for subfunctionalization. Co-functioning Rpi-blb2 and NRC3 variants showed stronger transient interactions upon effector detection, with NRC3 membrane-associated complexes forming subsequently. Our findings reveal how mutations in helper NLRs, particularly NRC3, have driven the evolution of their transient interactions with sensor NLRs, leading to subfunctionalization and contributing significantly to the complexity of the NRC network in plant immunity.

**Teaser:** Helper NLR subfunctionalization alters transient interactions with sensor NLRs, enhancing plant immune system complexity.
