## Supplementary material for "Functional divergence shaped the network architecture of plant immune receptors": Data S1

### Sheet: Primer list
Name	Sequences
NbNRC3-fullF	AGCGGTCTCGAATGGCAGATGTAGCAGCAGATGT
NbNRC3-fullR*	AGCGGTCTCGAAGCTTACAATCCGAGATCTGGAGGA
SlNRC3-fullR*	TGCGGTCTCGAAGCTTACAATCCAAGATCATGAGGGAATATAG
SlNRC3-fullF	TGCGGTCTCGAATGGCGGATGTAGCAGTAAAGTTCT
SlNRC3-fullRnst	GGAGGTCTCCCGAAAGCAATCCAAGATCATGAGGGAATATAGA
NbNRC3-fullRnst	CTCGGTCTCGCGAAAGCAATCCGAGATCTGGAGGAAATAC
NbNRC3-NBF	ATAGGTCTCCGAGGAAGGTCCCTGTAGTTGAGGAA
NbNRC3-CCR	ACTGGTCTCACCTCTCCTGAGCACCTTGGTTGAA
SlNRC3-NBF	ATAGGTCTCTGAGGAAGGCCCCTGTAGTTGAGGA
SlNRC3-CCR	ATAGGTCTCACCTCTCTTCGTCACCTCTGTTGAAA
Nb/SlNRC3-NBR	CCGGGTCTCGACGACATGTTTTGATTTGACC
Nb/SlNRC3-LRRF	ATCGGTCTCGTCGTGTTCATGACATGTTGCATGAGT
NbNRC3-NBmut2-F2	ATGCACCTGCGTACAACTTTGGCATATAAGATTTACAAGGATTCC
NbNRC3-NBmut2-R2	ATGCACCTGCGTACAGTTGTTTTTCCAAGACCA
NbNRC3-NBmut3-F2	ATGCACCTGCGTACCCGCGTTTGGGTATATGTCTCTCAAACATTCA
NbNRC3-NBmut3-R2	ATGCACCTGCGTACGCGGGTGAAAAACTCATACT
NbNRC3-NBmut4-F2	ATGCACCTGCGTACGGGAAGGGTGGGAAATATCTTATTGTTTTAGATGA
NbNRC3-NBmut4-R2	ATGCACCTGCGTACTCCCAAGCAGCTCCTTCACTTCATTTGCTA
NbNRC3-NBmut5-F	AATTGCTTTCCCCAATAATGGTAAACGGAATAG
NbNRC3-NBmut5-R	TTAATGCGATCCCAAGCTTCCATTGTCCACAC
NbNRC3-NBmut6-F2	ATGCACCTGCGTACACTTGAGAAGAAGGTTTTTCACAAGGAAA
NbNRC3-NBmut6-R2	ATGCACCTGCGTACAAGTAGCTCCCAACTTTCATCTTTAGTC
NbNRC3-NBmut7-F	TTACCTGGAATAAGTATAGCCGAAAAATGTATGGGCTTACCACT
NbNRC3-NBmut7-R	TTCTAACTCAGGTGGACATTTTTCCTTGTG
NbNRC3-NBmut8-F	GTGGCTGCCAGTGTGGGTGAGC
NbNRC3-NBmut8-R	CAGCTCCCACTCCCTTGTCGTCT
NbNRC3-NBmut9-F2	ATGCACCTGCGTACTGGCGGTTCTCAAATTCCAGCTAAGAAGTTG
NbNRC3-NBmut9-R2	ATGCACCTGCGTACGCCAGGAAAAGCCCCACAAT
NbNRC3-NBmut10-F2	ATGCACCTGCGTACGACTCTAGAGGATGTAGCAGA
NbNRC3-NBmut10-R2	ATGCACCTGCGTACAGTCAATGGTCCTTGG
Nb(Sl)NRC3-LRR-F2	TGCGGTCTCACAATCAAGTTCAGTCGTTTT
Nb(Sl)NRC3-LRR-F3	CTAGGTCTCATCCTAATCTCAAGAAATTAGGTGTTCGTGG
Nb(Sl)NRC3-LRR-F4	AGCGGTCTCGTATTTTTCCTCAGAAGCTAA
Nb(Sl)NRC3-LRR-F5	CTAGGTCTCTAGGTCCTATGGATTGAAAGGAC
Nb(Sl)NRC3-LRR-R1	GTAGGTCTCGATTGATTCAGCATCGAGTACCCT
Nb(Sl)NRC3-LRR-R2	CTAGGTCTCTAGGAGTTCTAGTAAAAACTTCTGCCGTGCAACA
Nb(Sl)NRC3-LRR-R3	GTCGGTCTCGAATATATGCTGGAGGAAGGTGTAG
Nb(Sl)NRC3-LRR-R4	GTCGGTCTCGACCTGCAGACGAGGAAAAC
NbNRC3p2-T607A-F	ATTATGACCATTCCTGCGAACATTGGGAATCTTTGG
NbNRC3p2-T607A-R	CGAGTCAGTTGAGAAAGCAATGTACCTCAAA
NbNRC3p2-I644T-F	TTAAGGCATGTGTGCACAAACGCCTCTGCTACA
NbNRC3p2-I644T-R	TCTTGTCATATTCCAAATGTCTGCTTT
HCY-SlLRRp5a-F	GGAAAGCCTCATCAGGGAACTTTCCGCGACTAAAA
HCY-SlLRRp5a-R	AAGAAGTTAGATCAGTCCTTTCAATCCATAgGAC
HCY-SlLRRp5b-F	GAGGAACTCCCAGCTGAACTGGCTGATGTG
HCY-SlLRRp5b-R	AAGCTTATCACATGATATGAGTGCGAGGTGTTTTAGTCG
HCY-SlLRRp5c-F	GAACTCCAGAGTAGCAGT
HCY-SlLRRp5c-R	GATTAGCTGGAGGTTTTTCACATC
HCY-SlLRRp5d-F	AGCACCTGCAGCGATACTAAAAAGGAATCAAGAAAAAGAAGTTGGCAGC
HCY-SlLRRp5d-R	AGCACCTGCTTTAGTATCGCTCGTGCAGATCTAGCTGCAGACTCACTG
HCY-SlLRRp5e-F	CAGGATGGCGATAAAGGCACTGGATTCAAGCTTTCTATATTCCCTCATGATCTTGGATTG3'
HCY-SlLRRp5e-R	TTTTTGTTGTTTCTTCTTTAGTATTGC
NbNRC3-NBmut3-1.2.3.4.F	ATGCACCTGCGTACCCGCGTTTGGGTATATGTCTCTCAAACATTCAAGAGAAGG
NbNRC3-NBmut3-TVTK-R	ATGCACCTGCGTACGCGGGTGAAAAACTCATACTCAACTG
NbNRC3-NBmut3-KTVTK-R	ATGCACCTGCGTACGCGGGTGAAAAACTCATACTCAACCTTGGAATCC
NbNRC3-NBmut3-PTVTK-R	ATGCACCTGCGTACGCGGGTGAAAAACTCATACTCAACTGTTGGATCCT
NbNRC3-NBmut3-PKVTK-R	ATGCACCTGCGTACGCGGTTGAAAAACTCATACTCAACCTTTGGATCCT
NbNRC3-NBmut3-PKTTK-F	ATGCACCTGCGTACCCGCATATGGGTATATGTCTCTCAAACATTCAAGAGAAGGG
NbNRC3-NBmut3-5.6.7-R	ATGCACCTGCGTACGCGGGTGAAAAACTCATACTCAACCTTTGGATCCT
NbNRC3-NBm3-PKK-R	GAAAAACTCATACTCAACCTTTGGATCC
NbNRC3-NBm3-PKK-F	AACCGCATATGGGTATATGTCTCTCAATCA
NbNRC3-NBmut3-PKTVK-F	ATGCACCTGCGTACCCGCGTTTGGGTATATGTCTCTCAATCATTCAAGAGAAGGG
NbNRC3-NBmut3-PKTVT-F	ATGCACCTGCGTACCCGCGTTTGGGTATATGTCTCTCAAACATTCA
NbNRC3-LRRm5e-TIH-F	GTTGGCACTGGATTCAAGCTTTCTATATTCCCTC
NbNRC3-LRRm5e-XIH-F	AGCGGATTCAAGCTTTCTATATTCCCTCATG
NbNRC3-LRRm5e-XIH-R	GCCTTTATCGCCATCCTGTT
NbNRC3-LRRm5e-XTH-R	AGAAAGCTTGAATCCAGTGCCTTTA
NbNRC3-LRRm5e-XTH-F	GTATTCCCTCATGATCTTGGATTGCT
NbNRC3-LRRm5e-XTI-R	AGGGAATATAGAAAGCTTGAATCCAGTGCC
NbNRC3-LRRm5e-XTI-F	CCAGATCTTGGATTGCTTTCGCGAGACCGA
NbNRC3-LRRm5b-ASKE-F	TGCCTCGCACTCATATCATGTGATAAGCT
NbNRC3-LBBm5b-ASKE-R	TTTTAGTCGTGGAAAGTTTCCAGATGAGG
NbNRC3-LRRm5b-HSKE-F	GTTCTCATATCATGTGATAAGCTTGAGGAACTCC
NbNRC3-LRRm5b-HSKE-R	GAGGTGTTTTAGTCGTGGAAAGT
NbNRC3-LRRm5b-HAKE-F	GCATGTGATAAGCTTGAGGAACTCCCAG
NbNRC3-LRRm5b-HAKE-R	TATGAGTGCGAGGTGTTTTAGTCGT
NbNRC3-LRRm5b-HASE-F	AATCTTGAGGAACTCCCAGCTGAACTGGC
NbNRC3-LRRm5b-HASE-R	ATCACATGATATGAGTGCGAG
NbNRC3-LRRm5b-HASK-F	AAGGAACTCCCAGCTGAACTGGCTGATGTG
NbNRC3-LRR-5bHK-F	ATGCACCTGCATCGCACCTTGTTCTTATAGCATGTGATAAGCTTAAGGA
NbNRC3-LRR-5bHK-R	ACGCACCTGCAGTCGGTGTTTTAGTCGTGGAAAG
NbNRC3-LRR-5eI-F	ATGCACCTGCATGCATATTTCCTCCAGATCTCGGATT
NbNRC3-LRR-5eI-R	GTCCACCTGCGATCATATAGAAAGCTTGAATCCGCT
NbNRC3-CC-L21E-F	ATGCACCTGCATCGGAAATCGACAACGCTGACTTGAT
NbNRC3-CC-L21E-R	ACGCACCTGCAGTCTTTCTAATTGCATCAAGTTTTCTACTAGG
Nt/NsNRC3-lvl0-F	TTGAAGACATCTCAAATGGCAGATGTAGCAGTGAA
Nt/NsNRC3b-lvl0-R	TTGAAGACAACTCGCGAAAGCAATCCAAGATCTGGAGGGAATAC
NsNRC3c/NtNRC3c2-lvl0-R	TTGAAGACAACTCGCGAAAGCAATCCGAGATCTGGAGGAAATAA
NtNRC3c1-lvl0-R	TTGAAGACAACTCGCGAAAGCAATCCAAGATCCGGAGGAAATAC
Nt/NsNRC3-F	ATGGCAGATGTAGCAGTGAA
Nt/NsNRC3b-R	CAATCCAAGATCTGGAGGGAATAC
NsNRC3c/NtNRC3c2-R	CAATCCGAGATCTGGAGGAAATAA
NtNRC3c1-R	CAATCCAAGATCCGGAGGAAATAC
lvl0-NsNRC3b/NtNRC3b1-mR	TTGAAGACAACTCGACCTTCCTCTCCTGAGGGCCTCTGCTGGAATCA
lvl0-NsNRC3c/NtNRC3c2-mR	TTGAAGACAACTCGACCTTCCTTTCCTGAGCACCTTGGTTGGGATTA
lvl0-NtNRC3b2-mR	TTGAAGACAACTCGACCTTCCTCTCCTGAGCACCTTTGTTGAAATT
lvl0-NtNRC3c1-mR	TTGAAGACAACTCGACCTTCCTTTCCTGACCACCTTGGTTGGAATT
lvl0-NsNRC3b/NtNRC3b1-mF	TTGAAGACATCTCAAGGTCCCTGTAGTAGAGGAAGACGATGTGGTAG
lvl0-NsNRC3c/NtNRC3c-mF	TTGAAGACATCTCAAGGTCCCTGTAGTAGAGGAAGACGACGTGGTAGG
lvl0-NtNRC3b2-mF	TTGAAGACATCTCAAGGTTCCTGTAGTTGAGGAAGACAATGTGGGAG
NbNRC3-LRRp5-Rn-F	ATGCACCTGCAGTCCGCCTTGTTCTTATAGCATGTGATAATCTT
NbNRC3-LRRp5-Rn-R	ATGCACCTGCAGTCGGCGTTTTAGTCGTGGAAAGTTTCCAG
NbNRC3-LRRp5-RK-F	ATGCACCTGCAGTCTTATAGCATGTGATAAGCTTAAGGAACTAC
NbNRC3-LRRp5-RK-R	ATGCACCTGCAGTCATAAGAACAAGGCGTTTTAGTCGTGGAAAGTT
NbNRC3-NBm3-Ptn-F	ATGCACCTGCAGTCCCAACAGTTGAGTATGAGTTTTTCAACCGC
NbNRC3-NBm3-Ptn/PKn-R	ATGCACCTGCAGTCTTGGATCCTTGAAAATCTTATATGCCAAAG
NbNRC3-NBm3-PKn-F	ATGCACCTGCAGTCCCAAAGGTTGAGTATGAGTTTTTCAACCGCA
Pin-filling-F1	ATGCACCTGCGATGGAGGAAGGCCCCTGTAGTAGAGGAGGACGACGTG
Pin-filling-R2	ATGCACCTGCGATCCCTCTCTTCGTCACCTCTGCTGGAACTATCATCA
Pin-filling-F2	AGTCACCTGCAGTCTGTAGTAGAGGAGGACGACGTGGTAGGGTT
Pin-filling-R2	AGTCACCTGCGACTCACCTCTGCTGGAACTATCATCAAAAGTGA
Pin-Insertion-F	GGTGACGAAGAGAGGAAGGCCCC
Pin-Insertion-R	TACAGGGGCCTTCCTCTCTTCGT
N88-K219N-F	TTGAAGACATCAGAAGGGAAATATTTCTCAACATC
N88-K219N-R	TTGAAGACAATCTGTTGAACGATTGAGAGACATAT
N88-K830N-F	TTGAAGACATTCTTGAGGAACTCCCAGCTGAACTG
N88-K830N-R	TTGAAGACAAAAGATTATCACATGATATAAGAACA
N89-N217K-F	TTGAAGACATAGAGAAGGGAAATATTTCTCAACAT
N89-N217K-R	TTGAAGACAACTCTTGAACGATTGAGAGACATATA
N89-N828K-F	TTGAAGACATGCTTAAGGAACTACCAGCTGAACTG
N89-N828K-R	TTGAAGACAAAAGCTTATCACATGCTATAAGAACA
Lvl0.N88/N89-F	TTGAAGACATCTCAAATGGCAGATGTAGCAGTGAAATT
Lvl0.N88/N89-R	TTGAAGACAACTCGCGAATACAATCCAAGATCTGGAGG
NRC3_DV-F	TTGAAGACATTGTCGTGTTCATGTCATGTTGCAT
NtNRC3b2_DV-F	TTGAAGACATTGTCGTGTTCATGTCATATTGCGT
NRC3_DV-R	TTGAAGACATGACATGTTTTGATTTGACC
