## Supplementary material for "Functional divergence shaped the network architecture of plant immune receptors": Data S2

### Sheet: NRC3 sequences
Sequence	Product	Antibiotic	Plasmid ID	Purpose	RE	Backbone plasmids	Comment	Publication
	pAGM9121	Spec		General L0 acceptor			General L0 acceptor addgene #51833	Weber et al., 2011
	pICH86988	Kan		Level 1 acceptor			addgene #48076	Weber et al., 2011
	pICH47742	Carb		Level 1 , postion 2 acceptor			addgene #48001	Weber et al., 2011
	pICH47751	Carb		Level 1 , postion 3 acceptor			addgene #48002	Weber et al., 2011
	pICH47761	Carb		Level 1 , postion 4 acceptor			addgene #48003	Weber et al., 2011
GGTCTCAAATGAGCGACTACAAGGATGACGATGACAAGGCTGTTATCACAAGTTTGTACAAAAAAGCAGGCTCCGCGGCCGCCCCCTTCACCGTCGAGGCCCAAGAAGTTATTCAGAGCGGCCGGGGAGACGGATATGGAGGGTTCTGGAAAAACGTAGTCCAGAGTACTAACAAGATCGTCAAGAAGCCGGATATCAAGATAGGCAAACTTATCGAGGCGGCCAAGAAGGCAAAAGCAAAAATGACGAAGTCCTAGGCTTCGAGACC	Flag-AVRblb2	Spec	pCHW10004	Level 0, CDS module		pAGM9121	CDS module	This study
GGTCTCTAATGGTCGTAATTAACGGGGTCAAATATGCCTGTGAAACGTGTATCAGGGGTCACAGGGCGGCGCAGTGTACTCACACTGATGGTCCGCTACAGATGATCAGACGCAAGGGTAGACCATCGACCACATGTGGCCATTGTAAAGAGCTGAGAAGAACCAAGAACTTCAACCCATCCGGTGGGTGCATGTGTGCCTCTGCACGACGGCCAGCTGTTGGCAGCAAGGAAGATGAAACACGATGTCGTTGTGATGAGGGTGAACCTTGTAAATGTCATACCAAGAGGAAAAGCAGCCGGAAATCAAAGGGAGGGTCATGCCACAGAAGGGCAAATGATGAAGCAGCGCATGTCAATGGTCTTGGTATTGCAGATCTGGACGTTCTTTTGGGCCTAA…	CUP2	Kan	pCHW00011	Level 0, CDS module		pUC57	CDS module	This study
GGTCTCATTCGCCAACGCAGGCGGGCGAAGGAACCCTGAGCGAGGCCCTCTTGCAGCTTCAGTTCGATGACGAAGATTTGGGAGCCCTGCTGGGTAACAGCACAGACCCTGCCGTATTCACCGATCTCGCATCCGTGGACAACAGCGAGTTTCAGCAGCTCTTGAATCAGGGAATCCCGGTCGCACCTCATACCACAGAGCCCATGCTGATGGAATACCCGGAGGCTATCACGCGACTGGTGACCGGCGCACAGCGACCACCCGATCCAGCCCCTGCCCCACTGGGTGCCCCGGGTTTGCCCAATGGCCTCCTCAGCGGCGATGAGGATTTCTCCAGCATCGCTGATATGGATTTCTCCGCTTTGCTGAGCCAGATAAGCTCCCCTAAAAAGAAGCGTA…	p65AD-NLS	Kan	pCHW00016	Level 0, C terminal tag module		pUC57	C terminal tag module	This study
GGTCTCTGGAGAGTGGTCTTGGGAGAGCGATGCGTCTTTTCCGATGAACCGTTCCAGCAAAAAAGACTAAGCGATGCGTCTTTTCCGCTGAACCGTTCCAGCAAAAAAGACTAAGCGATGCGTCTTTTCCGCTGAACCGTTCCAGCAAAAAAGACTAGGAGAGCGATGCGTCTTTTCCGCTGAACCGTTCCAGCAAAAAAGACTATCCCGTCCTAATACCTCTACGTGCAAGCAGTATAAAAACAAAATACATAAACATAACTAAAATCTCATATCGTTGTAATTGTCATATACTAGTGGTAATTAAGTCCAGTTACACTTAAGGTTAAATTTGCTGACTCTTTTTTACCTTTCATTTCTGAAACCATTGAGACC	CBS4_miniDFR	Kan	pCHW90004	Level 0, promoter module		pUC57	promote module (GGAG-CCAT)	This study
GGTCTCTGGAGAGTGGTCTTGGGAGAGCGATGCGTCTTTTCCGATGAACCGTTCCAGCAAAAAAGACTAAGCGATGCGTCTTTTCCGCTGAACCGTTCCAGCAAAAAAGACTAAGCGATGCGTCTTTTCCGCTGAACCGTTCCAGCAAAAAAGACTAGGAGAGCGATGCGTCTTTTCCGCTGAACCGTTCCAGCAAAAAAGACTATCCCGTCCTAATACCTCTACGTGCAAGCAGTATAAAAACAAAATACATAAACATAACTAAAATCTCATATCGTTGTAATTGTCATATACTAGTGGTAATTAAGTCCAGTTACACTTAAGGTTAAATTTGCTGACTCTTTTTTACCTTTCATTTCTGAAAAATGTGAGACC	CBS4_miniDFR	Kan	pCHW00010	Level 0, promoter module		pUC57	promote module (GGAG-AATG)	This study
GGTCTCAAATGGAAAAACGAAAAGATAATGAAGAAGCAAACAACTCATTGGTATGTTATTTGATAGAGTGAACTGTAAAGTATTGAATTGTAGATATCATGTGGCTTTAAAAATTTGATATGTGTTATTTTGGCAGGAGTCATTTTCTGCTCTTCGCAAGGATGCTGCCAATGTTCTGGATTTCCTAGAGAGATTAAAGAATGAAGAAGATCAAAAGGCTGTTGATGTGGATCTGATTGAAAGCCTGAAATTGAAGCTGACATTTATTTGTACATATGTCCAGCTTTCTTATTCCGATTTGGAGAAGTTTGAAGATATAATGACTAGAAAAAGACAAGAGGTTGAGAATCTGCTTCAACCAATTTTGGATGATGATGGCAAAGACGTCGGGTGTAAATA…	Rpi-blb2	Spec	pCHW00002	Level 0, CDS module		pAGM9121	CDS module (domesticated, with intron)	This study
GGTCTCATTCGATGGCTAGCATGACTGGTGGACAGCAAATGGGTCGCGGATCCGAATTCATGAAAGACAATACTGTGCCTCTGAAGCTGATCGCTCTCCTGGCTAATGGCGAGTTCCATAGTGGCGAACAGCTGGGAGAAACCCTGGGCATGTCCAGGGCCGCTATCAACAAGCACATTCAGACTCTGCGCGACTGGGGCGTGGACGTGTTCACCGTGCCCGGAAAGGGCTACTCTCTGCCCGAGCCTATCCCGCTGCTGAACGCTAAACAGATTTTGGGACAGCTGGACGGCGGGAGCGTGGCAGTCCTGCCTGTGGTCGACTCCACCAATCAGTACCTGCTGGATCGAATCGGCGAGCTGAAGAGTGGGGATGCTTGCATTGCAGAATATCAGCAGG…	TurboID-flag	Spec	pICSL50040	Level 0, C terminal tag module			C terminal tag module	Gift from Mark Youles, The Sainsbury Laboratory
GGTCTCAGGAGGAATTCCAATCCCACAAAAATCTGAGCTTAACAGCACAGTTGCTCCTCTCAGAGCAGAATCGGGTATTCAACACCCTCATATCAACTACTACGTTGTGTATAACGGTCCACATGCCGGTATATACGATGACTGGGGTTGTACAAAGGCGGCAACAAACGGCGTTCCCGGAGTTGCACACAAGAAATTTGCCACTATTACAGAGGCAAGAGCAGCAGCTGACGCGTACACAACAAGTCAGCAAACAGACAGGTTGAACTTCATCCCCAAAGGAGAAGCTCAACTCAAGCCCAAGAGCTTTGCTAAGGCCCTAACAAGCCCACCAAAGCAAAAAGCCCACTGGCTCACGCTAGGAACCAAAAGGCCCAGCAGTGATCCAGCCCCAAAAGA…	long 35S promoter	Spec	pICH51266	Level 0, promoter module			long 35S promoter module, addgene #50267	Engler et al., 2014
GGTCTCAGCTTGTCAAGCAGATCGTTCAAACATTTGGCAATAAAGTTTCTTAAGATTGAATCCTGTTGCCGGTCTTGCGATGATTATCATATAATTTCTGTTGAATTACGTTAAGCATGTAATAATTAACATGTAATGCATGACGTTATTTATGAGATGGGTTTTTATGATTAGAGTCCCGCAATTATACATTTAATACGCGATAGAAAACAAAATATAGCGCGCAAACTAGGATAAATTATCGCGCGCGGTGTCATCTATGTTACTAGATCGACGCTTGAGACC	NOS terminator module	Spec	pICH41421	Level 0, terminator module			NOS terminator module, addgene #50339	Engler et al., 2014
GGTCTCAGCTTGTCCTGCTTTAATGAGATATGCGAGAAGCCTATGATCGCATGATATTTGCTTTCAATTCTGTTGTGCACGTTGTAAAAAACCTGAGCATGTGTAGCTCAGATCCTTACCGCCGGTTTCGGTTCATTCTAATGAATATATCACCCGTTACTATCGTATTTTTATGAATAATATTCTCCGTTCAATTTACTGATTGTACCCTACTACTTATATGTACAATATTAAAATGAAAACAATATATTGTGCTGAATAGGTTTATAGCGACATCTATGATAGAGCGCCACAATAACAAACAATTGCGTTTTATTATTACAAATCCAATTTTAAAAAAAGCGGCAGAACCGGTCAAACCTAAAAGACTGATTACATAAATCTTATTCAAATTTCAAA…	OCS terminator module	Spec	pICH41432	Level 0, terminator module			OCS terminator module, addgene #50343	Engler et al., 2014
GGTCTCACCATGGTGAGCAAGGGCGAGGAGCTGTTCACCGGGGTGGTGCCCATCCTGGTCGAGCTGGACGGCGACGTAAACGGCCACAAGTTCAGCGTGTCCGGCGAGGGCGAGGGCGATGCCACCTACGGCAAGCTGACCCTGAAGTTCATCTGCACCACCGGCAAGCTGCCCGTGCCCTGGCCCACCCTCGTGACCACCCTGACCTACGGCGTGCAGTGCTTCAGCCGCTACCCCGACCACATGAAGCAGCACGACTTCTTCAAGTCCGCCATGCCCGAAGGCTACGTCCAGGAGCGCACCATCTTCTTCAAGGACGACGGCAACTACAAGACCCGCGCCGAGGTGAAGTTCGAGGGCGACACCCTGGTGAACCGCATCGAGCTGAAGGGCATCGAC…	mEGFP	Spec	pJOG170	Level 0, N terminal tag module			N terminal tag module, addgene #105391	Gantner et al., 2018
GGTCTCTTTCGGTGAGCAAGGGCGAGGAGCTGTTCACCGGGGTGGTGCCCATCCTGGTCGAGCTGGACGGCGACGTAAACGGCCACAAGTTCAGCGTGTCCGGCGAGGGCGAGGGCGATGCCACCTACGGCAAGCTGACCCTGAAGTTCATCTGCACCACCGGCAAGCTGCCCGTGCCCTGGCCCACCCTCGTGACCACCTTCAGCTACGGCGTGCAGTGCTTCAGCCGCTACCCCGACCACATGAAGCAGCACGACTTCTTCAAGTCCGCCATGCCCGAAGGCTACGTCCAGGAGCGCACCATCTTCTTCAAGGACGACGGCAACTACAAGACCCGCGCCGAGGTGAAGTTCGAGGGCGACACCCTGGTGAACCGCATCGAGCTGAAGGGCATCGACT…	GFP	Spec	pICSL50008	Level 0, C terminal tag module			C terminal tag module, addgene #50314	Engler et al., 2014
GGTCTCATTCGGAACAAAAGTTGATCTCTGAAGAGGACCTTGAGCAGAAATTGATCTCTGAGGAAGATCTTGAGCAGAAGCTTATCTCAGAGGAGGATTTGGAGCAAAAACTTATTTCTGAAGAGGACCTTTGAGCTTTGAGACC	myc	Spec	pICSL50010	Level 0, C terminal tag module			C terminal tag module, addgene #50310	Engler et al., 2014
	pICH86988-SlNRC3-myc	Kan	pCHW011002	Level 1	BsaI	pICH86988	with 35S promoter and OCS terminator	This study
	pICH86988-PinNRC3	Kan	pCHW011075	Level 1	BsaI	pICH86988	with 35S promoter and OCS terminator	This study
	pICH86988-PinnNRC3(curated)	Kan	pCHW011076	Level 1	BsaI	pICH86988	with 35S promoter and OCS terminator	This study
	pICH86988-NtNRC3b1-myc	Kan	pCHW011077	Level 1	BsaI	pICH86988	with 35S promoter and OCS terminator	This study
	pICH86988-NtNRC3b2-myc	Kan	pCHW011078	Level 1	BsaI	pICH86988	with 35S promoter and OCS terminator	This study
	pICH86988-NsyNRC3b-myc	Kan	pCHW011079	Level 1	BsaI	pICH86988	with 35S promoter and OCS terminator	This study
	pICH86988-NtNRC3c1-myc	Kan	pCHW011080	Level 1	BsaI	pICH86988	with 35S promoter and OCS terminator	This study
	pICH86988-NtNRC3c2-myc	Kan	pCHW011081	Level 1	BsaI	pICH86988	with 35S promoter and OCS terminator	This study
	pICH86988-NsyNRC3c-myc	Kan	pCHW011082	Level 1	BsaI	pICH86988	with 35S promoter and OCS terminator	This study
	pICH86988-Ancestral_N3-myc	Kan	pCHW011083	Level 1	BsaI	pICH86988	with 35S promoter and OCS terminator	This study
	pICH86988-Ancestral_N4-myc	Kan	pCHW011084	Level 1	BsaI	pICH86988	with 35S promoter and OCS terminator	This study
	pICH86988-Ancestral_N88-myc	Kan	pCHW011085	Level 1	BsaI	pICH86988	with 35S promoter and OCS terminator	This study
	pICH86988-Ancestral_N89-myc	Kan	pCHW011086	Level 1	BsaI	pICH86988	with 35S promoter and OCS terminator	This study
	pICH86988-Ancestral_N95-myc	Kan	pCHW011087	Level 1	BsaI	pICH86988	with 35S promoter and OCS terminator	This study
	pICH86988-Ancestral_N88_NN-myc	Kan	pCHW011088	Level 1	BsaI	pICH86988	with 35S promoter and OCS terminator	This study
	pICH86988-Ancestral_N89_KK-myc	Kan	pCHW011089	Level 1	BsaI	pICH86988	with 35S promoter and OCS terminator	This study
	pICH86988-Ancestral_N88(DV)-myc	Kan	pCHW011090	Level 1	BsaI	pICH86988	with 35S promoter and OCS terminator	This study
	pICH86988-Ancestral_N95(DV)-myc	Kan	pCHW011091	Level 1	BsaI	pICH86988	with 35S promoter and OCS terminator	This study
	pICH86988-NsNRC3b(DV)-myc	Kan	pCHW011092	Level 1	BsaI	pICH86988	with 35S promoter and OCS terminator	This study
	pICH86988-NtNRC3b1(DV)-myc	Kan	pCHW011093	Level 1	BsaI	pICH86988	with 35S promoter and OCS terminator	This study
	pICH86988-NtNRC3b2(DV)-myc	Kan	pCHW011094	Level 1	BsaI	pICH86988	with 35S promoter and OCS terminator	This study
	pICH86988-NSN-myc	Kan	pCHW011009	Level 1	BsaI	pICH86988	with 35S promoter and OCS terminator	This study
	pICH86988-NNS-myc	Kan	pCHW011010	Level 1	BsaI	pICH86988	with 35S promoter and OCS terminator	This study
	pICH86988-NSS-myc	Kan	pCHW011011	Level 1	BsaI	pICH86988	with 35S promoter and OCS terminator	This study
	pICH86988-SNS-myc	Kan	pCHW011012	Level 1	BsaI	pICH86988	with 35S promoter and OCS terminator	This study
	pICH86988-SSN-myc	Kan	pCHW011013	Level 1	BsaI	pICH86988	with 35S promoter and OCS terminator	This study
	pICH86988-SNN-myc	Kan	pCHW011014	Level 1	BsaI	pICH86988	with 35S promoter and OCS terminator	This study
	pICH86988-NN1S-myc	Kan	pCHW011015	Level 1	BsaI	pICH86988	with 35S promoter and OCS terminator	This study
	pICH86988-NN2S-myc	Kan	pCHW011016	Level 1	BsaI	pICH86988	with 35S promoter and OCS terminator	This study
	pICH86988-NN3S-myc	Kan	pCHW011017	Level 1	BsaI	pICH86988	with 35S promoter and OCS terminator	This study
	pICH86988-NN4S-myc	Kan	pCHW011018	Level 1	BsaI	pICH86988	with 35S promoter and OCS terminator	This study
	pICH86988-NN5S-myc	Kan	pCHW011019	Level 1	BsaI	pICH86988	with 35S promoter and OCS terminator	This study
	pICH86988-NN6S-myc	Kan	pCHW011020	Level 1	BsaI	pICH86988	with 35S promoter and OCS terminator	This study
	pICH86988-NN7S-myc	Kan	pCHW011021	Level 1	BsaI	pICH86988	with 35S promoter and OCS terminator	This study
	pICH86988-NN8S-myc	Kan	pCHW011022	Level 1	BsaI	pICH86988	with 35S promoter and OCS terminator	This study
	pICH86988-NN9S-myc	Kan	pCHW011023	Level 1	BsaI	pICH86988	with 35S promoter and OCS terminator	This study
	pICH86988-NN10S-myc	Kan	pCHW011024	Level 1	BsaI	pICH86988	with 35S promoter and OCS terminator	This study
	pICH86988-NSN1-myc	Kan	pCHW011025	Level 1	BsaI	pICH86988	with 35S promoter and OCS terminator	This study
	pICH86988-NSN2-myc	Kan	pCHW011026	Level 1	BsaI	pICH86988	with 35S promoter and OCS terminator	This study
	pICH86988-NSN3-myc	Kan	pCHW011027	Level 1	BsaI	pICH86988	with 35S promoter and OCS terminator	This study
	pICH86988-NSN4-myc	Kan	pCHW011028	Level 1	BsaI	pICH86988	with 35S promoter and OCS terminator	This study
	pICH86988-NSN5-myc	Kan	pCHW011029	Level 1	BsaI	pICH86988	with 35S promoter and OCS terminator	This study
	pICH86988-NSN25-myc	Kan	pCHW011031	Level 1	BsaI	pICH86988	with 35S promoter and OCS terminator	This study
	pICH86988-NSN(A)-myc	Kan	pCHW011034	Level 1	BsaI	pICH86988	with 35S promoter and OCS terminator	This study
	pICH86988-NSN(T)-myc	Kan	pCHW011035	Level 1	BsaI	pICH86988	with 35S promoter and OCS terminator	This study
	pICH86988-NSN(T+5)-myc	Kan	pCHW011037	Level 1	BsaI	pICH86988	with 35S promoter and OCS terminator	This study
	pICH86988-NSN(5a)-myc	Kan	pCHW011039	Level 1	BsaI	pICH86988	with 35S promoter and OCS terminator	This study
	pICH86988-NSN(5b)-myc	Kan	pCHW011040	Level 1	BsaI	pICH86988	with 35S promoter and OCS terminator	This study
	pICH86988-NSN(5c)-myc	Kan	pCHW011041	Level 1	BsaI	pICH86988	with 35S promoter and OCS terminator	This study
	pICH86988-NSN(5d)-myc	Kan	pCHW011042	Level 1	BsaI	pICH86988	with 35S promoter and OCS terminator	This study
	pICH86988-NSN(5e)-myc	Kan	pCHW011043	Level 1	BsaI	pICH86988	with 35S promoter and OCS terminator	This study
	pICH86988-NSN(25a)-myc	Kan	pCHW011044	Level 1	BsaI	pICH86988	with 35S promoter and OCS terminator	This study
	pICH86988-NSN(25b)-myc	Kan	pCHW011045	Level 1	BsaI	pICH86988	with 35S promoter and OCS terminator	This study
	pICH86988-NSN(25c)-myc	Kan	pCHW011046	Level 1	BsaI	pICH86988	with 35S promoter and OCS terminator	This study
	pICH86988-NSN(25d)-myc	Kan	pCHW011047	Level 1	BsaI	pICH86988	with 35S promoter and OCS terminator	This study
	pICH86988-NSN(25e)-myc	Kan	pCHW011048	Level 1	BsaI	pICH86988	with 35S promoter and OCS terminator	This study
	pICH86988-NSN(25be)-myc	Kan	pCHW011049	Level 1	BsaI	pICH86988	with 35S promoter and OCS terminator	This study
	pICH86988-NN3N(T5be)-myc	Kan	pCHW011052	Level 1	BsaI	pICH86988	with 35S promoter and OCS terminator	This study
	pICH86988-NN(KTVTK)N(T5be)-myc	Kan	pCHW011055	Level 1	BsaI	pICH86988	with 35S promoter and OCS terminator	This study
	pICH86988-NN(PTVTK)N(T5be)-myc	Kan	pCHW011056	Level 1	BsaI	pICH86988	with 35S promoter and OCS terminator	This study
	pICH86988-NN(PKVTK)N(T5be)-myc	Kan	pCHW011057	Level 1	BsaI	pICH86988	with 35S promoter and OCS terminator	This study
	pICH86988-NN(PKTTK)N(T5be)-myc	Kan	pCHW011058	Level 1	BsaI	pICH86988	with 35S promoter and OCS terminator	This study
	pICH86988-NN(PKTVK)N(T5be)-myc	Kan	pCHW011059	Level 1	BsaI	pICH86988	with 35S promoter and OCS terminator	This study
	pICH86988-NN(PKTVT)N(T5be)-myc	Kan	pCHW011060	Level 1	BsaI	pICH86988	with 35S promoter and OCS terminator	This study
	pICH86988-NN3N(TASKE5e)-myc	Kan	pCHW011061	Level 1	BsaI	pICH86988	with 35S promoter and OCS terminator	This study
	pICH86988-NN3N(THSKE5e)-myc	Kan	pCHW011062	Level 1	BsaI	pICH86988	with 35S promoter and OCS terminator	This study
	pICH86988-NN3N(THAKE5e)-myc	Kan	pCHW011063	Level 1	BsaI	pICH86988	with 35S promoter and OCS terminator	This study
	pICH86988-NN3N(THASE5e)-myc	Kan	pCHW011064	Level 1	BsaI	pICH86988	with 35S promoter and OCS terminator	This study
	pICH86988-NN3N(THASK5e)-myc	Kan	pCHW011065	Level 1	BsaI	pICH86988	with 35S promoter and OCS terminator	This study
	pICH86988-NN3N(T5bTIH)-myc	Kan	pCHW011066	Level 1	BsaI	pICH86988	with 35S promoter and OCS terminator	This study
	pICH86988-NN3N(T5bXIH)-myc	Kan	pCHW011067	Level 1	BsaI	pICH86988	with 35S promoter and OCS terminator	This study
	pICH86988-NN3N(T5bXTH)-myc	Kan	pCHW011068	Level 1	BsaI	pICH86988	with 35S promoter and OCS terminator	This study
	pICH86988-NN3N(T5bXTI)-myc	Kan	pCHW011069	Level 1	BsaI	pICH86988	with 35S promoter and OCS terminator	This study
	pICH86988-NN(PKK)N(THKI)-myc	Kan	pCHW011070	Level 1	BsaI	pICH86988	with 35S promoter and OCS terminator	This study
	pICH86988-NN(PKK)N(THK)-myc	Kan	pCHW011071	Level 1	BsaI	pICH86988	with 35S promoter and OCS terminator	This study
	pICH86988-NN(PKK)N(TRK)-myc	Kan	pCHW011072	Level 1	BsaI	pICH86988	with 35S promoter and OCS terminator	This study
	pICH86988-NN(PKN)N(TRN)-myc	Kan	pCHW011073	Level 1	BsaI	pICH86988	with 35S promoter and OCS terminator	This study
	pICH86988-NN(PTN)N(TRN)-myc	Kan	pCHW011074	Level 1	BsaI	pICH86988	with 35S promoter and OCS terminator	This study
	pICH86988-NNN-TurboID-flag	Kan	pCHW11007	Level 1	BsaI	pICH86988	with 35S promoter and OCS terminator	This study
	pICH86988-NN(PKK)N(THK)-TurboID-flag	Kan	pCHW041035	Level 1	BsaI	pICH86988	with 35S promoter and OCS terminator	This study
	pICH47742-flag-AVRblb2	Carb	pCHWa1001	Level 1, P2	BsaI	pICH47742	with CBS4 promoter (pCHW00010) and NOS terminator (pICH41421)	This study
	pICH47761-mEGFP-AVRblb2	Carb	pCHW101076	Level 1, P4	BsaI	pICH47761	with CBS4 promoter (pCHW90004) and NOS terminator (pICH41421)	This study
	pICH47742-CUP2-p65AD	Carb	pCHWa1020	Level 1, P2	BsaI	pICH47742	with 35S promoter (pICH51266) and NOS terminator (pICH41421)	This study
	pICH86988-N(L21E)NN-GFP	Kan	pCHW041036	Level 1	BsaI	pICH86988	with 35S promoter and OCS terminator	This study
	pICH86988-S(L17E)SS-GFP	Kan	pCHW041037	Level 1	BsaI	pICH86988	with 35S promoter and OCS terminator	This study
	pICH86988-N(L21E)SS-GFP	Kan	pCHW041038	Level 1	BsaI	pICH86988	with 35S promoter and OCS terminator	This study
	pICH86988-N(L21E)N3N(T5be)-GFP	Kan	pCHW041039	Level 1	BsaI	pICH86988	with 35S promoter and OCS terminator	This study
	pICH86988-NbNRC4(Triple A)-GFP	Kan	pCHW041040	Level 1	BsaI	pICH86988	with 35S promoter and OCS terminator	This study
	pICH86988-N(L21E)N(PKK)N(THK)-GFP	Kan	pCHW041041	Level 1	BsaI	pICH86988	with 35S promoter and OCS terminator	This study
	pICH47751-Rpi-blb2	Carb	pCHW91036	Level 1, P3	BsaI	pICH47751	with 35S promoter (pICH51266) and OCS terminator (pICH41432)	This study
