## Supplementary material for "Functional divergence shaped the network architecture of plant immune receptors": Data S4

### Sheet: Sheet1
Position	1st seq in input set	Entropy
1	M	0
2	A	0
3	D	0
4	V	0
5	A	0
6	V	0
7	K	0.245
8	F	0
9	L	0
10	V	0.245
11	E	0
12	N	0
13	L	0
14	M	0.5
15	Q	0.245
16	L	0
17	L	0.245
18	I	0.393
19	D	0
20	N	0
21	A	0
22	D	0.5
23	L	0.393
24	I	0
25	I	1.044
26	G	0.245
27	I	0
28	K	0.5
29	G	0.393
30	E	0
31	V	0
32	E	0
33	N	0.628
34	L	0
35	L	0
36	Q	1.211
37	D	0.393
38	L	0
39	N	0.245
40	D	0.245
41	F	0
42	N	0
43	A	0
44	F	0
45	L	0
46	K	0.637
47	Q	0.245
48	A	0
49	A	0
50	K	0.393
51	S	0.393
52	R	0
53	R	0.72
54	D	0.673
55	N	0
56	E	0.393
57	V	0
58	L	0
59	K	0
60	S	0.691
61	L	0.673
62	V	0
63	K	0
64	K	0.393
65	I	0
66	R	0.245
67	K	0
68	V	0
69	V	0
70	N	0
71	D	0.245
72	A	0
73	E	0
74	D	0
75	S	0
76	I	0
77	D	0.393
78	K	0
79	F	0
80	V	0
81	I	0.393
82	E	0
83	A	0
84	K	0
85	R	0
86	H	0
87	D	0
88	D	0
89	K	0.245
90	N	0
91	K	0
92	F	0
93	A	0.485
94	Q	0.245
95	W	0
96	F	0
97	H	0
98	L	0.803
99	T	0
100	H	0
101	V	0
102	A	0.485
103	R	0
104	A	0.393
105	K	0
106	G	0.393
107	V	0
108	A	0
109	D	0.393
110	E	0.393
111	I	0
112	K	0.628
113	T	1.245
114	I	0.628
115	R	0.245
116	E	0.245
117	R	0.393
118	V	0
119	K	0.485
120	E	0.857
121	I	0
122	R	0
123	Q	1.362
124	N	0.393
125	D	0.393
126	A	0.861
127	Y	0
128	G	0.393
129	L	0
130	Q	0
131	A	0
132	I	0
133	T	0.765
134	S	0.892
135	Y	0.245
136	D	0
137	N	0.393
138	F	1.211
139	N	0.393
140	Q	0.853
141	G	0
142	A	1.171
143	Q	0.691
144	E	0
145	R	0
146	K	0
147	V	0.97
148	P	0
149	V	0
150	V	0
151	E	0
152	E	0
153	D	0
154	D	0.245
155	V	0.245
156	V	0.245
157	G	0
158	F	0
159	D	0
160	D	0.673
161	E	0
162	A	0.393
163	K	0.393
164	T	0.393
165	V	0
166	I	0
167	D	0
168	R	0
169	L	0
170	I	0.245
171	G	0.245
172	G	0
173	S	0
174	D	0
175	Y	0.73
176	-	1.044
177	-	0.637
178	V	0
179	V	0
180	P	0
181	V	0.5
182	V	0.628
183	G	0
184	M	0
185	P	0
186	G	0
187	L	0
188	G	0
189	K	0
190	T	0
191	T	0
192	L	0
193	A	0
194	Y	0
195	K	0
196	I	0
197	F	0.58
198	K	0
199	D	0
200	S	0.245
201	T	0.5
202	V	0
203	E	0.245
204	Y	0.5
205	E	0
206	F	0
207	F	0.245
208	N	1.044
209	R	0.5
210	I	0.691
211	W	0
212	V	0
213	Y	0.5
214	V	0
215	S	0
216	Q	0
217	S	1.235
218	F	0.5
219	N	0.637
220	R	0
221	R	0
222	E	0.393
223	I	0
224	F	0
225	L	0
226	N	0
227	I	0
228	I	0.393
229	S	0
230	K	0
231	F	0.245
232	T	0
233	R	0
234	N	0.245
235	T	0.245
236	K	0
237	Q	0.245
238	Y	0
239	H	0.953
240	D	0
241	T	0.73
242	P	0.485
243	E	0
244	E	0.691
245	E	0.637
246	L	0
247	A	0
248	N	0.5
249	E	0
250	I	1.044
251	K	0.5
252	E	0.245
253	L	0
254	L	0
255	G	0
256	K	0
257	G	0
258	G	0
259	K	0
260	Y	0
261	L	0
262	V	0.5
263	V	0
264	L	0
265	D	0
266	D	0
267	V	0
268	W	0
269	T	0
270	R	0.97
271	E	0
272	A	0
273	W	0
274	D	0.73
275	R	0.245
276	I	0
277	K	0
278	I	0.245
279	A	0
280	F	0
281	P	0
282	N	0.245
283	N	0
284	N	0.861
285	K	0
286	R	0.73
287	N	0.5
288	R	0
289	V	0
290	L	0
291	M	0
292	T	0
293	T	0
294	R	0.245
295	Q	0.857
296	N	1.205
297	N	0.485
298	V	0
299	A	0
300	K	0.5
301	S	1.235
302	C	0.245
303	N	0
304	D	0
305	K	0.861
306	P	0
307	H	0
308	D	0.485
309	L	0.245
310	K	0
311	F	0
312	L	0
313	T	0.245
314	E	0.991
315	N	0.853
316	E	0
317	S	0
318	W	0
319	E	0
320	L	0
321	L	0
322	E	0
323	K	0
324	R	0.691
325	V	0
326	F	0
327	H	0.393
328	K	0
329	E	0
330	K	0
331	C	0
332	P	0.245
333	F	1.063
334	E	0
335	L	0
336	E	0
337	L	0.393
338	P	0
339	G	0
340	K	0.5
341	S	0.245
342	I	0.245
343	A	0
344	K	0.673
345	K	0.245
346	C	0
347	R	0.637
348	G	0
349	L	0
350	P	0
351	L	0
352	A	0
353	I	0
354	V	0
355	V	0.245
356	I	0
357	A	0
358	G	0
359	A	0
360	L	0
361	I	0.245
362	G	0.393
363	K	0
364	G	0
365	K	0
366	T	0
367	T	0
368	R	0
369	E	0
370	W	0
371	E	0.393
372	L	0.245
373	V	0
374	A	0
375	D	0.673
376	S	0
377	V	0
378	G	0.485
379	E	0.245
380	H	0.245
381	L	0.245
382	I	0.245
383	N	0.245
384	R	0.245
385	D	0.245
386	P	0.245
387	E	0.245
388	N	0.245
389	C	0.245
390	K	0.245
391	K	0.245
392	L	0.245
393	V	0.245
394	Q	0.245
395	M	0.245
396	S	0.245
397	Y	0.245
398	D	0.245
399	R	0.485
400	L	0.245
401	P	0.245
402	Y	0.245
403	D	0.245
404	L	0.245
405	K	0.245
406	A	0.485
407	C	0.245
408	F	0.245
409	L	0.245
410	Y	0.245
411	C	0.245
412	G	0.245
413	A	0.628
414	F	0.245
415	P	0.485
416	G	0
417	G	0
418	S	0
419	E	0.691
420	I	0
421	S	0.882
422	A	0
423	Q	0.803
424	K	0
425	L	0
426	I	0
427	C	1.083
428	L	0
429	W	0
430	I	0
431	A	0
432	E	0
433	G	0
434	F	0.393
435	I	0
436	Q	0.245
437	Y	0
438	Q	0.245
439	G	0.5
440	P	0.245
441	L	0.245
442	T	0.58
443	L	0
444	E	0
445	D	0
446	I	0.691
447	A	0
448	E	0
449	D	0
450	H	0
451	L	0
452	N	0
453	D	0.245
454	L	0
455	V	0
456	N	0
457	R	0
458	N	0
459	L	0
460	V	0
461	M	0
462	V	0
463	M	0.245
464	K	0.245
465	R	0
466	S	0.485
467	S	0.882
468	S	0.245
469	G	0
470	Q	0.245
471	I	0
472	K	0
473	T	0.853
474	C	0
475	R	0
476	V	0
477	H	0
478	D	0
479	M	0.245
480	L	0
481	H	0.245
482	E	0.393
483	F	0
484	C	0
485	R	0
486	H	0
487	E	0
488	A	0
489	M	0
490	M	0.58
491	E	0
492	E	0
493	N	0.245
494	L	0
495	F	0
496	Q	0
497	E	0
498	I	0
499	K	0
500	R	0.673
501	G	0
502	Q	0.245
503	E	0.245
504	H	0.691
505	S	0.393
506	F	0
507	P	0
508	E	0.853
509	K	0
510	Q	0
511	E	0
512	L	0
513	A	0
514	S	0.245
515	Y	0
516	R	0
517	R	0
518	L	0
519	C	0
520	I	0
521	H	0.393
522	S	0
523	S	1.137
524	V	0.245
525	S	0.882
526	E	0
527	F	0
528	L	0
529	S	0
530	T	0.5
531	K	0.245
532	P	0
533	F	0.691
534	A	0.245
535	E	0
536	H	0
537	V	0
538	R	0
539	S	0
540	F	0
541	L	0
542	C	0
543	F	0.637
544	A	0.882
545	S	0
546	K	0
547	K	0
548	F	0.691
549	E	0.673
550	M	0.245
551	P	0
552	L	0.97
553	G	0.691
554	E	0.5
555	I	0
556	P	0.5
557	A	1.323
558	I	0
559	P	0
560	R	0.691
561	A	0
562	F	0
563	P	0
564	L	0
565	L	0
566	R	0
567	V	0
568	L	0
569	D	0
570	A	0
571	E	0
572	S	0
573	I	0
574	K	0
575	F	0
576	S	0.58
577	R	0
578	F	0
579	S	0.5
580	R	0.637
581	E	0
582	F	0
583	F	0.245
584	K	0
585	L	0
586	F	0
587	H	0
588	L	0
589	R	0
590	Y	0
591	I	0.245
592	A	0
593	F	0.853
594	S	0
595	T	0.245
596	D	0
597	S	0.892
598	I	0
599	M	0.691
600	T	0
601	I	0
602	P	0
603	T	1.171
604	N	1.063
605	I	0.691
606	G	0
607	N	0
608	L	0
609	W	0
610	N	0
611	V	0.5
612	Q	0
613	T	0
614	L	0
615	I	0
616	I	0.691
617	E	0.245
618	T	0
619	Q	0
620	Q	0.485
621	G	0.637
622	T	0
623	L	0
624	D	0
625	I	0
626	K	0
627	A	0
628	D	0
629	I	0.245
630	W	0
631	N	0
632	M	0
633	T	0
634	R	0.245
635	L	0
636	R	0
637	H	0
638	V	0
639	C	0
640	I	0.245
641	N	0
642	A	0
643	S	0
644	A	0.245
645	T	0.5
646	L	0
647	P	0
648	S	0
649	P	0.691
650	K	0
651	R	0.5
652	P	0.245
653	K	0.245
654	S	0.245
655	S	0.5
656	K	0
657	D	0.95
658	N	0.5
659	L	0.5
660	V	0.393
661	N	0
662	R	0.5
663	C	0.5
664	L	0
665	Q	0
666	T	0
667	L	0
668	S	0.245
669	T	0.245
670	I	0
671	A	0
672	P	0
673	E	0
674	C	0.245
675	C	0
676	T	0
677	A	0
678	E	0
679	V	0.5
680	F	0
681	T	0
682	R	0
683	T	0.245
684	P	0
685	N	0
686	L	0
687	K	0
688	K	0
689	L	0
690	G	0
691	V	0
692	R	0
693	G	0
694	K	0.245
695	I	0
696	D	0.5
697	A	0
698	L	0
699	L	0
700	E	0.245
701	T	0.765
702	S	0
703	K	0
704	D	0.245
705	G	0.245
706	S	0
707	S	0.637
708	S	0.485
709	G	0.73
710	L	0
711	F	0
712	S	0.245
713	N	0
714	I	0
715	G	0
716	K	0
717	L	0
718	D	1.31
719	C	0.245
720	L	0
721	E	0
722	K	1.099
723	L	0
724	K	0
725	L	0
726	V	0
727	N	0
728	D	0
729	T	0.245
730	R	0
731	Q	0.882
732	S	0.245
733	R	1.362
734	K	0.245
735	Q	0.853
736	L	0.245
737	H	0.485
738	L	0
739	P	0
740	P	0
741	A	0
742	Y	0
743	I	0
744	F	0
745	P	0
746	Q	0
747	K	0.245
748	L	0
749	K	0
750	K	0.245
751	L	0
752	T	0.637
753	L	0
754	I	0.691
755	D	0
756	T	0
757	W	0
758	F	0.393
759	E	0.73
760	W	0
761	K	0.245
762	D	0
763	M	0
764	S	0
765	I	0
766	L	0
767	G	0
768	L	0
769	L	0
770	E	0.637
771	Y	1.02
772	L	0
773	E	0
774	V	0
775	L	0
776	K	0
777	L	0
778	K	0
779	E	0.245
780	N	0.393
781	A	0
782	F	0
783	R	0.637
784	G	0
785	Q	0
786	S	0
787	W	0
788	E	0
789	P	0.991
790	E	0.765
791	D	0
792	S	0.245
793	G	0
794	F	0
795	P	0
796	R	0.245
797	L	0
798	Q	0
799	V	0
800	L	0
801	W	0.245
802	I	0
803	E	0.393
804	R	0
805	T	0
806	D	0
807	L	0
808	S	0.691
809	S	0.245
810	W	0
811	K	0
812	A	0
813	S	0
814	S	0
815	G	0.628
816	N	0
817	F	0
818	P	0
819	R	0.5
820	L	0
821	K	0
822	C	0.892
823	L	0
824	V	0.637
825	L	0
826	I	0
827	A	0.637
828	C	0
829	D	0.245
830	N	0.637
831	L	0
832	K	0.861
833	E	0.628
834	L	0
835	P	0
836	A	0
837	E	0.5
838	L	0
839	A	0
840	D	0
841	V	0.245
842	E	1.044
843	N	0.5
844	L	0
845	Q	0
846	L	0
847	M	0.882
848	E	0
849	L	0
850	Q	0.5
851	S	0.5
852	T	0.673
853	S	0
854	V	0.637
855	S	0.245
856	A	0
857	A	0
858	K	0.673
859	S	0
860	A	0
861	R	0
862	A	0.245
863	I	0
864	L	0
865	K	0
866	K	0.882
867	K	1.044
868	Q	0.5
869	Q	0.73
870	K	0
871	V	0.5
872	-	0.882
873	-	1.099
874	G	0
875	-	1.265
876	-	1.044
877	-	1.323
878	-	0.5
879	S	1.044
880	G	0
881	F	0.5
882	K	0
883	L	0
884	S	0
885	V	0.991
886	F	0.245
887	P	0
888	P	0.673
889	D	0
890	L	0
891	G	0
892	L	0
